# Heimdallarchaeota harness light energy through photosynthesis

**DOI:** 10.1101/2020.02.20.957134

**Authors:** Rui Liu, Ruining Cai, Jing Zhang, Chaomin Sun

## Abstract

Photosynthesis is an ancient process that originated after the origin of life, and has only been found in the Bacterial and Eukaryotic kingdoms, but has never been reported in any member of the domain Archaea. Heimdallarchaeota, a member of Asgard archaea, are supposed as the most probable candidates (to date) for the archaeal protoeukaryote ancestor and might exist in light-exposed habitats during their evolutionary history. Here we describe the discovery that Heimdallarchaeota genomes are enriched for proteins formerly considered specific to photosynthetic apparatus and are suggestive performing oxygenic photosynthesis. Our results provide strong support for hypotheses in which Heimdallarchaeota harvest light by bacteriochlorophyll and/or carotenoid, then transport electron from photosystems to Calvin-Benson-Bassham cycle along with CO_2_ fixation and ATP biosynthesis, and release oxygen as a waste product. Given the possessing of phototrophic lifestyle together with other anaerobic and aerobic metabolic pathways, Heimdallarchaeota are firmly believed to be photomixotrophic and have a facultative aerobic metabolism. Our results expand our knowledge that archaea have played an important role in the molecular evolution of eukaryotic photosynthesis and raise the significant possibility that Heimdallarchaeota might be ancestor of eukaryotic photosynthetic organisms.
