## Supplementary Table 1 for "Heimdallarchaeota harness light energy through photosynthesis"

### Sheet: Genomes of archaea from NCBI
The genomes and urls used in phylogenetic analysis. At most three genomes were chosen randomly from each phylum from NCBI archaeon genbank summary, except Asgard group. Total 12 genomes of Heimdallarchaeota and 70 genomes of other Asgard archaea were downloaded from NCBI using Asperal for phylogetic analysis with Heimdallarchaeota archaeon genomes. And12 genomes of eukaryote were selected from NC…
Species	Url
Acidilobaceae archaeon UBA158	/genomes/all/GCA/002/506/595/GCA_002506595.1_ASM250659v1
Acidilobaceae archaeon UBA162	/genomes/all/GCA/002/496/425/GCA_002496425.1_ASM249642v1
Aigarchaeota archaeon JGI 0000001-A7	/genomes/all/GCA/000/398/565/GCA_000398565.1_ASM39856v1
Aigarchaeota archaeon JGI 0000001-B8	/genomes/all/GCA/000/405/765/GCA_000405765.1_ASM40576v1
Aigarchaeota archaeon JGI 0000001-H6	/genomes/all/GCA/000/398/585/GCA_000398585.1_ASM39858v1
ANME-1 cluster archaeon ex4572_4	/genomes/all/GCA/002/254/785/GCA_002254785.1_ASM225478v1
ANME-2 cluster archaeon	/genomes/all/GCA/003/194/445/GCA_003194445.1_ASM319444v1
ANME-2 cluster archaeon	/genomes/all/GCA/003/336/385/GCA_003336385.1_ASM333638v1
ANME-2 cluster archaeon	/genomes/all/GCA/003/601/535/GCA_003601535.1_ASM360153v1
Arc I group archaeon	/genomes/all/GCA/003/558/335/GCA_003558335.1_ASM355833v1
Arc I group archaeon	/genomes/all/GCA/003/563/815/GCA_003563815.1_ASM356381v1
Arc I group archaeon ADurb1013_Bin02101	/genomes/all/GCA/001/587/595/GCA_001587595.1_ASM158759v1
Archaeoglobaceae archaeon	/genomes/all/GCA/004/366/975/GCA_004366975.1_ASM436697v1
Archaeoglobaceae archaeon	/genomes/all/GCA/004/366/995/GCA_004366995.1_ASM436699v1
Archaeoglobaceae archaeon	/genomes/all/GCA/004/367/345/GCA_004367345.1_ASM436734v1
Archaeoglobales archaeon	/genomes/all/GCA/003/662/925/GCA_003662925.1_ASM366292v1
Archaeoglobales archaeon	/genomes/all/GCA/003/662/965/GCA_003662965.1_ASM366296v1
Archaeoglobales archaeon	/genomes/all/GCA/003/662/985/GCA_003662985.1_ASM366298v1
Archaeoglobi archaeon	/genomes/all/GCA/003/935/005/GCA_003935005.1_ASM393500v1
Archaeoglobi archaeon	/genomes/all/GCA/004/347/825/GCA_004347825.1_ASM434782v1
Archaeoglobi archaeon	/genomes/all/GCA/004/347/845/GCA_004347845.1_ASM434784v1
candidate division MSBL1 archaeon	/genomes/all/GCA/003/555/245/GCA_003555245.1_ASM355524v1
candidate division MSBL1 archaeon SCGC-AAA259A05	/genomes/all/GCA/001/548/885/GCA_001548885.1_SCGC-AAA259A05
candidate division MSBL1 archaeon SCGC-AAA259B11	/genomes/all/GCA/001/549/035/GCA_001549035.1_SCGC-AAA259B11
Candidatus Aenigmarchaeota archaeon	/genomes/all/GCA/003/550/625/GCA_003550625.1_ASM355062v1
Candidatus Aenigmarchaeota archaeon	/genomes/all/GCA/003/553/585/GCA_003553585.1_ASM355358v1
Candidatus Aenigmarchaeota archaeon	/genomes/all/GCA/003/553/905/GCA_003553905.1_ASM355390v1
Candidatus Altiarchaeales archaeon	/genomes/all/GCA/003/663/045/GCA_003663045.1_ASM366304v1
Candidatus Altiarchaeales archaeon	/genomes/all/GCA/003/663/075/GCA_003663075.1_ASM366307v1
Candidatus Altiarchaeales archaeon	/genomes/all/GCA/003/663/105/GCA_003663105.1_ASM366310v1
Candidatus Bathyarchaeota archaeon	/genomes/all/GCA/002/726/865/GCA_002726865.1_ASM272686v1
Candidatus Bathyarchaeota archaeon	/genomes/all/GCA/002/871/235/GCA_002871235.1_ASM287123v1
Candidatus Bathyarchaeota archaeon	/genomes/all/GCA/002/871/245/GCA_002871245.1_ASM287124v1
Candidatus Diapherotrites archaeon	/genomes/all/GCA/002/687/735/GCA_002687735.1_ASM268773v1
Candidatus Diapherotrites archaeon	/genomes/all/GCA/002/688/035/GCA_002688035.1_ASM268803v1
Candidatus Diapherotrites archaeon	/genomes/all/GCA/003/551/125/GCA_003551125.1_ASM355112v1
Candidatus Geothermarchaeota archaeon	/genomes/all/GCA/003/661/485/GCA_003661485.1_ASM366148v1
Candidatus Geothermarchaeota archaeon	/genomes/all/GCA/003/661/505/GCA_003661505.1_ASM366150v1
Candidatus Geothermarchaeota archaeon	/genomes/all/GCA/003/661/525/GCA_003661525.1_ASM366152v1
Candidatus Heimdallarchaeota archaeon RS678	/genomes/all/GCA/002/728/275/GCA_002728275.1_ASM272827v1
Candidatus Heimdallarchaeota archaeon B5G9	/genomes/all/GCA/003/662/875/GCA_003662875.1_ASM366287v1
Candidatus Heimdallarchaeota archaeon B33G2	/genomes/all/GCA/003/662/885/GCA_003662885.1_ASM366288v1
Candidatus Heimdallarchaeota archaeon B18G1	/genomes/all/GCA/003/662/935/GCA_003662935.1_ASM366293v1
Candidatus Heimdallarchaeota archaeon E44	genomes/all/GCA/004/376/455/GCA_004376455.1_ASM437645v1
Candidatus Heimdallarchaeota archaeon TEKIR3	/genomes/all/GCA/004/524/125/GCA_004524125.1_ASM452412v1
Candidatus Heimdallarchaeota archaeon AMARA4	/genomes/all/GCA/004/524/685/GCA_004524685.1_ASM452468v1
Candidatus Heimdallarchaeota archaeon E29	/genomes/all/GCA/004/376/735/GCA_004376735.1_ASM437673v1
Candidatus Heimdallarchaeota archaeon AB125	/genomes/all/GCA/001/940/755/GCA_001940755.1_ASM194075v1
Candidatus Heimdallarchaeota archaeon B3	/genomes/all/GCA/003/144/275/GCA_003144275.1_ASM314427v1
Candidatus Heimdallarchaeota archaeon LC2	/genomes/all/GCA/001/940/725/GCA_001940725.1_ASM194072v1
Candidatus Heimdallarchaeota archaeon LC3	/genomes/all/GCA/001/940/645/GCA_001940645.1_ASM194064v1
Candidatus Helarchaeota ASGARD archaeon Hel_GB_A	/genomes/all/GCA/005/191/415/GCA_005191415.1_ASM519141v1
Candidatus Helarchaeota ASGARD archaeon Hel_GB_B	/genomes/all/GCA/005/191/425/GCA_005191425.1_ASM519142v1
Candidatus Korarchaeota archaeon	/genomes/all/GCA/002/878/355/GCA_002878355.1_ASM287835v1
Candidatus Korarchaeota archaeon	/genomes/all/GCA/002/899/815/GCA_002899815.1_ASM289981v1
Candidatus Korarchaeota archaeon	/genomes/all/GCA/003/661/225/GCA_003661225.1_ASM366122v1
Anaerobic archaeon MK-D1	/genomes/all/GCA/008/000/775/GCA_008000775.1_ASM800077v1
Candidatus Lokiarchaeota archaeon B53_G9	/genomes/all/GCA/003/662/865/GCA_003662865.1_ASM366286v1
Candidatus Lokiarchaeota archaeon E44_bin85	/genomes/all/GCA/004/375/715/GCA_004375715.1_ASM437571v1
Candidatus Lokiarchaeota archaeon E29_bin63	/genomes/all/GCA/004/376/705/GCA_004376705.1_ASM437670v1
Lokiarchaeum sp. GC14_75	/genomes/all/GCA/000/986/845/GCA_000986845.1_ASM98684v1
Candidatus Lokiarchaeota archaeon CR_4	/genomes/all/GCA/001/940/655/GCA_001940655.1_ASM194065v1
Candidatus Lokiarchaeota archaeon Loki_b31	/genomes/all/GCA/005/222/975/GCA_005222975.1_ASM522297v1
Candidatus Lokiarchaeota archaeon Loki_b32	/genomes/all/GCA/005/223/125/GCA_005223125.1_ASM522312v1
Candidatus Lokiarchaeota archaeon TEKIR_1	/genomes/all/GCA/004/524/265/GCA_004524265.1_ASM452426v1
Candidatus Lokiarchaeota archaeon 1244-F3-H4-B5	/genomes/all/GCA/009/724/705/GCA_009724705.1_ASM972470v1
Candidatus Lokiarchaeota archaeon TEKIR_21	/genomes/all/GCA/004/524/425/GCA_004524425.1_ASM452442v1
Candidatus Lokiarchaeota archaeon TEKIR_8	/genomes/all/GCA/004/524/365/GCA_004524365.1_ASM452436v1
Candidatus Lokiarchaeota archaeon TEKIR_5S	/genomes/all/GCA/004/524/355/GCA_004524355.1_ASM452435v1
Candidatus Lokiarchaeota archaeon AMARA_5S	/genomes/all/GCA/004/524/725/GCA_004524725.1_ASM452472v1
Candidatus Lokiarchaeota archaeon AMARA_7	/genomes/all/GCA/004/524/515/GCA_004524515.1_ASM452451v1
Candidatus Lokiarchaeota archaeon TEKIR_9	/genomes/all/GCA/004/524/165/GCA_004524165.1_ASM452416v1
Candidatus Lokiarchaeota archaeon BC1	/genomes/all/GCA/008/080/765/GCA_008080765.1_ASM808076v1
Candidatus Lokiarchaeota archaeon AMARA_1	/genomes/all/GCA/004/524/545/GCA_004524545.1_ASM452454v1
Candidatus Lokiarchaeota archaeon TEKIR_10	/genomes/all/GCA/004/524/155/GCA_004524155.1_ASM452415v1
Candidatus Lokiarchaeota archaeon AMARA_1S	/genomes/all/GCA/004/524/535/GCA_004524535.1_ASM452453v1
Candidatus Lokiarchaeota archaeon AMARA_2S	/genomes/all/GCA/004/524/495/GCA_004524495.1_ASM452449v1
Candidatus Lokiarchaeota archaeon AMARA_3	/genomes/all/GCA/004/524/455/GCA_004524455.1_ASM452445v1
Candidatus Lokiarchaeota archaeon BC3	/genomes/all/GCA/008/080/735/GCA_008080735.1_ASM808073v1
Candidatus Lokiarchaeota archaeon BC2	/genomes/all/GCA/008/080/755/GCA_008080755.1_ASM808075v1
Candidatus Lokiarchaeota archaeon TEKIR_5	/genomes/all/GCA/004/524/615/GCA_004524615.1_ASM452461v1
Candidatus Lokiarchaeota archaeon	/genomes/all/GCA/004/526/085/GCA_004526085.1_ASM452608v1
Candidatus Lokiarchaeota archaeon TEKIR_4	/genomes/all/GCA/004/524/185/GCA_004524185.1_ASM452418v1
Candidatus Lokiarchaeota archaeon CSSed165cm_327R1	/genomes/all/GCA/007/133/855/GCA_007133855.1_ASM713385v1
Candidatus Lokiarchaeota archaeon TEKIR_24	/genomes/all/GCA/004/524/635/GCA_004524635.1_ASM452463v1
Candidatus Lokiarchaeota archaeon TEKIR_7S	/genomes/all/GCA/004/524/255/GCA_004524255.1_ASM452425v1
Candidatus Lokiarchaeota archaeon TEKIR_13	/genomes/all/GCA/004/524/035/GCA_004524035.1_ASM452403v1
Candidatus Lokiarchaeota archaeon AMARA_5	/genomes/all/GCA/004/524/705/GCA_004524705.1_ASM452470v1
Candidatus Lokiarchaeota archaeon TEKIR_23	/genomes/all/GCA/004/524/205/GCA_004524205.1_ASM452420v1
Candidatus Lokiarchaeota archaeon TEKIR_15	/genomes/all/GCA/004/524/325/GCA_004524325.1_ASM452432v1
Candidatus Lokiarchaeota archaeon TEKIR_2	/genomes/all/GCA/004/524/075/GCA_004524075.1_ASM452407v1
Candidatus Lokiarchaeota archaeon TEKIR_6S	/genomes/all/GCA/004/524/385/GCA_004524385.1_ASM452438v1
Candidatus Lokiarchaeota archaeon TEKIR_18	/genomes/all/GCA/004/524/645/GCA_004524645.1_ASM452464v1
Candidatus Marsarchaeota G1 archaeon BE_D	/genomes/all/GCA/003/019/595/GCA_003019595.1_ASM301959v1
Candidatus Marsarchaeota G1 archaeon OSP_B	/genomes/all/GCA/003/019/445/GCA_003019445.1_ASM301944v1
Candidatus Marsarchaeota G1 archaeon OSP_C	/genomes/all/GCA/003/019/615/GCA_003019615.1_ASM301961v1
Candidatus Methanomethylophilaceae archaeon	/genomes/all/GCA/007/116/915/GCA_007116915.1_ASM711691v1
Candidatus Methanomethylophilaceae archaeon	/genomes/all/GCA/007/117/095/GCA_007117095.1_ASM711709v1
Candidatus Methanomethylophilaceae archaeon	/genomes/all/GCA/007/117/455/GCA_007117455.1_ASM711745v1
Candidatus Methanoperedenaceae archaeon	/genomes/all/GCA/003/104/905/GCA_003104905.1_ASM310490v1
Candidatus Methanoperedenaceae archaeon HGW-Methanoperedenaceae-1	/genomes/all/GCA/002/839/545/GCA_002839545.1_ASM283954v1
Candidatus Micrarchaeota archaeon	/genomes/all/GCA/003/660/965/GCA_003660965.1_ASM366096v1
Candidatus Micrarchaeota archaeon	/genomes/all/GCA/003/660/975/GCA_003660975.1_ASM366097v1
Candidatus Micrarchaeota archaeon CG_4_10_14_0_2_um_filter_49_7	/genomes/all/GCA/002/792/955/GCA_002792955.1_ASM279295v1
Candidatus Nanohaloarchaeota archaeon	/genomes/all/GCA/003/554/305/GCA_003554305.1_ASM355430v1
Candidatus Nanohaloarchaeota archaeon	/genomes/all/GCA/003/660/865/GCA_003660865.1_ASM366086v1
Candidatus Nanohaloarchaeota archaeon	/genomes/all/GCA/003/660/905/GCA_003660905.1_ASM366090v1
Candidatus Nezhaarchaeota archaeon WYZ-LMO7	/genomes/all/GCA/004/347/915/GCA_004347915.1_ASM434791v1
Candidatus Nezhaarchaeota archaeon WYZ-LMO8	/genomes/all/GCA/004/347/965/GCA_004347965.1_ASM434796v1
Candidatus Odinarchaeota archaeon LCB_4	/genomes/all/GCA/001/940/665/GCA_001940665.1_ASM194066v1
Candidatus Pacearchaeota archaeon	/genomes/all/GCA/002/686/195/GCA_002686195.1_ASM268619v1
Candidatus Pacearchaeota archaeon	/genomes/all/GCA/002/686/355/GCA_002686355.1_ASM268635v1
Candidatus Pacearchaeota archaeon	/genomes/all/GCA/002/687/255/GCA_002687255.1_ASM268725v1
Candidatus Parvarchaeota archaeon	/genomes/all/GCA/003/202/545/GCA_003202545.1_ASM320254v1
Candidatus Parvarchaeota archaeon	/genomes/all/GCA/003/557/155/GCA_003557155.1_ASM355715v1
Candidatus Parvarchaeota archaeon	/genomes/all/GCA/003/563/585/GCA_003563585.1_ASM356358v1
Candidatus Poseidoniales archaeon	/genomes/all/GCA/003/324/595/GCA_003324595.1_ASM332459v1
Candidatus Poseidoniales archaeon	/genomes/all/GCA/003/324/605/GCA_003324605.1_ASM332460v1
Candidatus Poseidoniales archaeon	/genomes/all/GCA/003/324/635/GCA_003324635.1_ASM332463v1
Candidatus Thorarchaeota archaeon OWC2	/genomes/all/GCA/003/345/545/GCA_003345545.1_ASM334554v1
Candidatus Thorarchaeota archaeon OWC5	/genomes/all/GCA/003/345/555/GCA_003345555.1_ASM334555v1
Candidatus Thorarchaeota archaeon OWC3	/genomes/all/GCA/003/345/595/GCA_003345595.1_ASM334559v1
Candidatus Thorarchaeota archaeon SMTZ1-83	/genomes/all/GCA/001/563/325/GCA_001563325.1_ASM156332v1
Candidatus Thorarchaeota archaeon SMTZ-45	/genomes/all/GCA/001/563/465/GCA_001563465.1_ASM156346v1
Candidatus Thorarchaeota archaeon SMTZ1-45	/genomes/all/GCA/001/563/335/GCA_001563335.1_ASM156333v1
Candidatus Thorarchaeota archaeon MP9T_1	/genomes/all/GCA/002/825/535/GCA_002825535.1_ASM282553v1
Candidatus Thorarchaeota archaeon MP8T_1	/genomes/all/GCA/002/825/465/GCA_002825465.1_ASM282546v1
Candidatus Thorarchaeota archaeon MP11T_1	/genomes/all/GCA/002/825/515/GCA_002825515.1_ASM282551v1
Candidatus Thorarchaeota archaeon AB_25	/genomes/all/GCA/001/940/705/GCA_001940705.1_ASM194070v1
Candidatus Thorarchaeota archaeon E44_bin6	/genomes/all/GCA/004/376/425/GCA_004376425.1_ASM437642v1
Candidatus Thorarchaeota archaeon AMARA_4S	/genomes/all/GCA/004/524/665/GCA_004524665.1_ASM452466v1
Candidatus Thorarchaeota archaeon B16_G1	/genomes/all/GCA/003/662/835/GCA_003662835.1_ASM366283v1
Candidatus Thorarchaeota archaeon TEKIR_2S-1	/genomes/all/GCA/004/524/285/GCA_004524285.1_ASM452428v1
Candidatus Thorarchaeota archaeon	/genomes/all/GCA/004/525/645/GCA_004525645.1_ASM452564v1
Candidatus Thorarchaeota archaeon B41_G1	/genomes/all/GCA/003/662/805/GCA_003662805.1_ASM366280v1
Candidatus Thorarchaeota archaeon	/genomes/all/GCA/004/525/575/GCA_004525575.1_ASM452557v1
Candidatus Thorarchaeota archaeon TEKIR_22	/genomes/all/GCA/004/524/055/GCA_004524055.1_ASM452405v1
Candidatus Thorarchaeota archaeon TEKIR_7	/genomes/all/GCA/004/524/305/GCA_004524305.1_ASM452430v1
Candidatus Thorarchaeota archaeon TEKIR_6	/genomes/all/GCA/004/524/145/GCA_004524145.1_ASM452414v1
Candidatus Thorarchaeota archaeon E44_bin77	/genomes/all/GCA/004/376/265/GCA_004376265.1_ASM437626v1
Candidatus Thorarchaeota archaeon TEKIR_12S	/genomes/all/GCA/004/524/435/GCA_004524435.1_ASM452443v1
Candidatus Thorarchaeota archaeon B65_G9	/genomes/all/GCA/003/662/765/GCA_003662765.1_ASM366276v1
Candidatus Thorarchaeota archaeon AMARA_8	/genomes/all/GCA/004/524/565/GCA_004524565.1_ASM452456v1
Candidatus Thorarchaeota archaeon AMARA_2	/genomes/all/GCA/004/524/595/GCA_004524595.1_ASM452459v1
Candidatus Thorarchaeota archaeon B59_G1	/genomes/all/GCA/003/662/775/GCA_003662775.1_ASM366277v1
Candidatus Thorarchaeota archaeon B29_G2	/genomes/all/GCA/003/662/815/GCA_003662815.1_ASM366281v1
Candidatus Thorarchaeota archaeon TEKIR_17	/genomes/all/GCA/004/524/225/GCA_004524225.1_ASM452422v1
Candidatus Thorarchaeota archaeon TEKIR_14	/genomes/all/GCA/004/524/445/GCA_004524445.1_ASM452444v1
Candidatus Thorarchaeota archaeon BC	/genomes/all/GCA/008/080/745/GCA_008080745.1_ASM808074v1
Candidatus Verstraetearchaeota archaeon	/genomes/all/GCA/003/649/085/GCA_003649085.1_ASM364908v1
Candidatus Verstraetearchaeota archaeon	/genomes/all/GCA/003/649/095/GCA_003649095.1_ASM364909v1
Candidatus Verstraetearchaeota archaeon	/genomes/all/GCA/003/649/105/GCA_003649105.1_ASM364910v1
Candidatus Woesearchaeota archaeon	/genomes/all/GCA/002/685/855/GCA_002685855.1_ASM268585v1
Candidatus Woesearchaeota archaeon	/genomes/all/GCA/002/686/215/GCA_002686215.1_ASM268621v1
Candidatus Woesearchaeota archaeon	/genomes/all/GCA/002/686/295/GCA_002686295.1_ASM268629v1
Crenarchaeota archaeon	/genomes/all/GCA/003/352/245/GCA_003352245.1_ASM335224v1
Crenarchaeota archaeon	/genomes/all/GCA/003/352/265/GCA_003352265.1_ASM335226v1
Crenarchaeota archaeon	/genomes/all/GCA/003/352/285/GCA_003352285.1_ASM335228v1
crenarchaeote JGI-OTU-1	/genomes/all/GCA/000/494/205/GCA_000494205.1_Geoarchaeota_archaeon_OTU_1
Desulfurococcaceae archaeon	/genomes/all/GCA/003/177/295/GCA_003177295.1_ASM317729v1
Desulfurococcaceae archaeon AG1	/genomes/all/GCA/003/116/855/GCA_003116855.1_ASM311685v1
Desulfurococcaceae archaeon UBA150	/genomes/all/GCA/002/496/045/GCA_002496045.1_ASM249604v1
Desulfurococcales archaeon ex4484_204	/genomes/all/GCA/002/255/065/GCA_002255065.1_ASM225506v1
Desulfurococcales archaeon ex4484_217_1	/genomes/all/GCA/002/254/745/GCA_002254745.1_ASM225474v1
Desulfurococcales archaeon ex4484_217_2	/genomes/all/GCA/002/254/985/GCA_002254985.1_ASM225498v1
Diapherotrites archaeon SCGC AAA011-K09	/genomes/all/GCA/000/404/545/GCA_000404545.1_ASM40454v1
Diapherotrites archaeon SCGC AAA011-N19	/genomes/all/GCA/000/404/525/GCA_000404525.1_ASM40452v1
Euryarchaeota archaeon	/genomes/all/GCA/002/317/815/GCA_002317815.1_ASM231781v1
Euryarchaeota archaeon	/genomes/all/GCA/002/683/155/GCA_002683155.1_ASM268315v1
Euryarchaeota archaeon	/genomes/all/GCA/002/685/215/GCA_002685215.1_ASM268521v1
Ferroplasmaceae archaeon UBA567	/genomes/all/GCA/002/505/185/GCA_002505185.1_ASM250518v1
Hadesarchaea archaeon	/genomes/all/GCA/003/661/465/GCA_003661465.1_ASM366146v1
Hadesarchaea archaeon	/genomes/all/GCA/004/347/815/GCA_004347815.1_ASM434781v1
Hadesarchaea archaeon	/genomes/all/GCA/004/347/835/GCA_004347835.1_ASM434783v1
haloarchaeon 3A1_DGR	/genomes/all/GCA/000/447/865/GCA_000447865.2_ASM44786v2
Haloarculaceae archaeon	/genomes/all/GCA/007/122/455/GCA_007122455.1_ASM712245v1
Haloarculaceae archaeon	/genomes/all/GCA/007/127/355/GCA_007127355.1_ASM712735v1
Haloarculaceae archaeon HArcel1	/genomes/all/GCA/003/058/365/GCA_003058365.1_ASM305836v1
Halobacteriaceae archaeon	/genomes/all/GCA/003/552/705/GCA_003552705.1_ASM355270v1
Halobacteriaceae archaeon SHR37	/genomes/all/GCA/003/670/115/GCA_003670115.1_ASM367011v1
Halobacteriaceae archaeon Tc-Br11_E2g27	/genomes/all/GCA/001/564/135/GCA_001564135.1_ASM156413v1
Halobacteriales archaeon	/genomes/all/GCA/007/118/075/GCA_007118075.1_ASM711807v1
Halobacteriales archaeon	/genomes/all/GCA/007/118/145/GCA_007118145.1_ASM711814v1
Halobacteriales archaeon	/genomes/all/GCA/007/118/975/GCA_007118975.1_ASM711897v1
Halococcaceae archaeon	/genomes/all/GCA/007/121/215/GCA_007121215.1_ASM712121v1
Halococcaceae archaeon	/genomes/all/GCA/007/121/475/GCA_007121475.1_ASM712147v1
Halococcaceae archaeon	/genomes/all/GCA/007/128/515/GCA_007128515.1_ASM712851v1
Haloferacaceae archaeon	/genomes/all/GCA/007/123/025/GCA_007123025.1_ASM712302v1
Haloferacaceae archaeon B1-Br10_E2g22	/genomes/all/GCA/001/563/795/GCA_001563795.1_ASM156379v1
Haloferacaceae archaeon KCTC 4243	/genomes/all/GCA/007/896/465/GCA_007896465.1_ASM789646v1
halophilic archaeon	/genomes/all/GCA/003/298/465/GCA_003298465.1_ASM329846v1
halophilic archaeon DL31	/genomes/all/GCA/000/224/475/GCA_000224475.1_ASM22447v1
halophilic archaeon J07HB67	/genomes/all/GCA/000/416/105/GCA_000416105.1_J07AB_HB67select
Halorubraceae archaeon	/genomes/all/GCA/003/551/725/GCA_003551725.1_ASM355172v1
Halorubraceae archaeon	/genomes/all/GCA/003/552/265/GCA_003552265.1_ASM355226v1
Halorubraceae archaeon	/genomes/all/GCA/003/554/115/GCA_003554115.1_ASM355411v1
Methanobacteriaceae archaeon	/genomes/all/GCA/003/558/085/GCA_003558085.1_ASM355808v1
Methanobacteriaceae archaeon 41_258	/genomes/all/GCA/001/507/955/GCA_001507955.1_ASM150795v1
Methanobacteriaceae archaeon UBA117	/genomes/all/GCA/002/494/785/GCA_002494785.1_ASM249478v1
Methanobacteriales archaeon HGW-Methanobacteriales-1	/genomes/all/GCA/002/839/705/GCA_002839705.1_ASM283970v1
Methanobacteriales archaeon HGW-Methanobacteriales-2	/genomes/all/GCA/002/839/685/GCA_002839685.1_ASM283968v1
Methanocalculaceae archaeon	/genomes/all/GCA/003/550/375/GCA_003550375.1_ASM355037v1
Methanocalculaceae archaeon	/genomes/all/GCA/003/552/845/GCA_003552845.1_ASM355284v1
Methanocalculaceae archaeon	/genomes/all/GCA/003/559/825/GCA_003559825.1_ASM355982v1
Methanocellaceae archaeon UBA148	/genomes/all/GCA/002/495/885/GCA_002495885.1_ASM249588v1
Methanococcaceae archaeon UBA115	/genomes/all/GCA/002/494/795/GCA_002494795.1_ASM249479v1
Methanocorpusculaceae archaeon Phil4	/genomes/all/GCA/001/940/805/GCA_001940805.1_ASM194080v1
Methanocorpusculaceae archaeon UBA425	/genomes/all/GCA/002/506/085/GCA_002506085.1_ASM250608v1
Methanocorpusculaceae archaeon UBA456	/genomes/all/GCA/002/496/395/GCA_002496395.1_ASM249639v1
methanogenic archaeon ISO4-H5	/genomes/all/GCA/001/560/915/GCA_001560915.1_ASM156091v1
methanogenic archaeon mixed culture ISO4-G1	/genomes/all/GCA/001/563/305/GCA_001563305.1_ASM156330v1
Methanomassiliicoccaceae archaeon	/genomes/all/GCA/003/135/935/GCA_003135935.1_20110800_E3D
Methanomassiliicoccaceae archaeon	/genomes/all/GCA/003/153/895/GCA_003153895.1_20120700_E3M
Methanomassiliicoccaceae archaeon	/genomes/all/GCA/003/550/345/GCA_003550345.1_ASM355034v1
Methanomassiliicoccales archaeon	/genomes/all/GCA/003/246/535/GCA_003246535.1_ASM324653v1
Methanomassiliicoccales archaeon	/genomes/all/GCA/004/377/185/GCA_004377185.1_ASM437718v1
Methanomassiliicoccales archaeon Mx-02	/genomes/all/GCA/006/954/405/GCA_006954405.1_ASM695440v1
Methanomicrobia archaeon DTU008	/genomes/all/GCA/001/512/965/GCA_001512965.1_ASM151296v1
Methanomicrobia archaeon JdFR-19	/genomes/all/GCA/002/010/075/GCA_002010075.1_ASM201007v1
Methanomicrobia archaeon UBA590	/genomes/all/GCA/002/509/385/GCA_002509385.1_ASM250938v1
Methanomicrobiaceae archaeon UBA2	/genomes/all/GCA/002/502/815/GCA_002502815.1_ASM250281v1
Methanomicrobiaceae archaeon UBA206	/genomes/all/GCA/002/503/105/GCA_002503105.1_ASM250310v1
Methanomicrobiaceae archaeon UBA207	/genomes/all/GCA/002/503/135/GCA_002503135.1_ASM250313v1
Methanomicrobiales archaeon	/genomes/all/GCA/003/160/755/GCA_003160755.1_ASM316075v1
Methanomicrobiales archaeon 53_19	/genomes/all/GCA/001/508/695/GCA_001508695.1_ASM150869v1
Methanomicrobiales archaeon HGW-Methanomicrobiales-1	/genomes/all/GCA/002/839/675/GCA_002839675.1_ASM283967v1
Methanonatronarchaeia archaeon	/genomes/all/GCA/003/555/005/GCA_003555005.1_ASM355500v1
Methanonatronarchaeia archaeon	/genomes/all/GCA/004/212/035/GCA_004212035.1_ASM421203v1
Methanophagales archaeon	/genomes/all/GCA/003/194/425/GCA_003194425.1_ASM319442v1
Methanophagales archaeon	/genomes/all/GCA/003/194/435/GCA_003194435.1_ASM319443v1
Methanophagales archaeon	/genomes/all/GCA/003/336/485/GCA_003336485.1_ASM333648v1
Methanopyri archaeon JdFR-15	/genomes/all/GCA/002/010/035/GCA_002010035.1_ASM201003v1
Methanoregulaceae archaeon	/genomes/all/GCA/003/819/845/GCA_003819845.1_ASM381984v1
Methanoregulaceae archaeon PtaB.Bin009	/genomes/all/GCA/002/067/115/GCA_002067115.1_ASM206711v1
Methanoregulaceae archaeon PtaB.Bin056	/genomes/all/GCA/002/067/095/GCA_002067095.1_ASM206709v1
Methanosarcinaceae archaeon	/genomes/all/GCA/003/551/755/GCA_003551755.1_ASM355175v1
Methanosarcinaceae archaeon	/genomes/all/GCA/003/555/325/GCA_003555325.1_ASM355532v1
Methanosarcinaceae archaeon	/genomes/all/GCA/003/559/435/GCA_003559435.1_ASM355943v1
Methanosarcinales archaeon	/genomes/all/GCA/003/661/005/GCA_003661005.1_ASM366100v1
Methanosarcinales archaeon	/genomes/all/GCA/003/661/015/GCA_003661015.1_ASM366101v1
Methanosarcinales archaeon	/genomes/all/GCA/003/661/045/GCA_003661045.1_ASM366104v1
Methanotrichaceae archaeon UBA116	/genomes/all/GCA/002/494/745/GCA_002494745.1_ASM249474v1
miscellaneous Crenarchaeota group archaeon SMTZ1-55	/genomes/all/GCA/001/273/375/GCA_001273375.1_ASM127337v1
miscellaneous Crenarchaeota group archaeon SMTZ-80	/genomes/all/GCA/001/273/495/GCA_001273495.1_ASM127349v1
miscellaneous Crenarchaeota group-1 archaeon SG8-32-1	/genomes/all/GCA/001/273/345/GCA_001273345.1_ASM127334v1
Nanoarchaeota archaeon	/genomes/all/GCA/002/687/775/GCA_002687775.1_ASM268777v1
Nanoarchaeota archaeon	/genomes/all/GCA/002/687/825/GCA_002687825.1_ASM268782v1
Nanoarchaeota archaeon	/genomes/all/GCA/002/688/095/GCA_002688095.1_ASM268809v1
Nanohaloarchaea archaeon AB578-D14	/genomes/all/GCA/000/740/075/GCA_000740075.1_ASM74007v1
Nanohaloarchaea archaeon B1-Br10_U2g1	/genomes/all/GCA/001/563/875/GCA_001563875.1_ASM156387v1
Nanohaloarchaea archaeon B1-Br10_U2g19	/genomes/all/GCA/001/563/905/GCA_001563905.1_ASM156390v1
Natrialbaceae archaeon	/genomes/all/GCA/003/552/045/GCA_003552045.1_ASM355204v1
Natrialbaceae archaeon	/genomes/all/GCA/003/552/325/GCA_003552325.1_ASM355232v1
Natrialbaceae archaeon	/genomes/all/GCA/003/552/885/GCA_003552885.1_ASM355288v1
Nitrosopumilaceae archaeon	/genomes/all/GCA/003/229/255/GCA_003229255.1_ASM322925v1
Nitrosopumilaceae archaeon	/genomes/all/GCA/005/776/525/GCA_005776525.1_ASM577652v1
Nitrosopumilaceae archaeon	/genomes/all/GCA/005/778/305/GCA_005778305.1_ASM577830v1
Nitrosopumilales archaeon	/genomes/all/GCA/002/317/805/GCA_002317805.1_ASM231780v1
Nitrosopumilales archaeon	/genomes/all/GCA/002/317/825/GCA_002317825.1_ASM231782v1
Nitrosopumilales archaeon	/genomes/all/GCA/002/731/165/GCA_002731165.1_ASM273116v1
Nitrososphaeraceae archaeon UBA272	/genomes/all/GCA/002/504/425/GCA_002504425.1_ASM250442v1
Nitrososphaeraceae archaeon UBA273	/genomes/all/GCA/002/501/935/GCA_002501935.1_ASM250193v1
Nitrososphaeraceae archaeon UBA347	/genomes/all/GCA/002/495/965/GCA_002495965.1_ASM249596v1
Nitrososphaerales archaeon UBA213	/genomes/all/GCA/002/494/485/GCA_002494485.1_ASM249448v1
Sulfolobales archaeon Acd1	/genomes/all/GCA/000/389/735/GCA_000389735.1_Acd1
Sulfolobales archaeon SCGC AB-777_J03	/genomes/all/GCA/003/086/535/GCA_003086535.1_ASM308653v1
Sulfolobales archaeon SCGC AB-777_K09	/genomes/all/GCA/003/086/575/GCA_003086575.1_ASM308657v1
Thaumarchaeota archaeon	/genomes/all/GCA/002/317/795/GCA_002317795.1_ASM231779v1
Thaumarchaeota archaeon	/genomes/all/GCA/002/690/335/GCA_002690335.1_ASM269033v1
Thaumarchaeota archaeon	/genomes/all/GCA/002/693/165/GCA_002693165.1_ASM269316v1
Theionarchaea archaeon DG-70	/genomes/all/GCA/001/595/795/GCA_001595795.1_ASM159579v1
Theionarchaea archaeon DG-70-1	/genomes/all/GCA/001/595/815/GCA_001595815.1_ASM159581v1
Thermococcales archaeon 44_46	/genomes/all/GCA/001/507/935/GCA_001507935.1_ASM150793v1
Thermococci archaeon	/genomes/all/GCA/003/650/065/GCA_003650065.1_ASM365006v1
Thermococci archaeon	/genomes/all/GCA/003/650/075/GCA_003650075.1_ASM365007v1
Thermococci archaeon	/genomes/all/GCA/003/660/485/GCA_003660485.1_ASM366048v1
Thermoplasmata archaeon	/genomes/all/GCA/002/727/675/GCA_002727675.1_ASM272767v1
Thermoplasmata archaeon	/genomes/all/GCA/003/551/065/GCA_003551065.1_ASM355106v1
Thermoplasmata archaeon	/genomes/all/GCA/003/551/675/GCA_003551675.1_ASM355167v1
Thermoplasmatales archaeon 49_6	/genomes/all/GCA/001/508/715/GCA_001508715.1_ASM150871v1
Thermoplasmatales archaeon A-plasma	/genomes/all/GCA/000/447/225/GCA_000447225.1_amd_a-plasma
Thermoplasmatales archaeon ARMAN	/genomes/all/GCA/002/204/695/GCA_002204695.1_ASM220469v1
Thermoprotei archaeon	/genomes/all/GCA/003/649/205/GCA_003649205.1_ASM364920v1
Thermoprotei archaeon	/genomes/all/GCA/003/649/225/GCA_003649225.1_ASM364922v1
Thermoprotei archaeon	/genomes/all/GCA/003/649/235/GCA_003649235.1_ASM364923v1
uncultured Candidatus Poseidoniales archaeon	/genomes/all/GCA/000/246/735/GCA_000246735.1_ASM24673v1
Arabidopsis thaliana	/genomes/all/GCA/000/001/735/GCA_000001735.2_TAIR10.1
Aspergillus aculeatinus	/genomes/all/GCA/003/184/765/GCA_003184765.1_Aspacu1
Candida albicans	/genomes/all/GCA/000/182/965/GCA_000182965.3_ASM18296v3
Chlamydomonas reinhardtii	/genomes/all/GCA/000/002/595/GCA_000002595.2_v3.0
Colletotrichum nymphaeae	/genomes/all/GCA/001/563/115/GCA_001563115.1_CNYM01
Drosophila melanogaster	/genomes/all/GCA/000/001/215/GCA_000001215.4_Release_6_plus_ISO1_MT
Necator americanus	/genomes/all/GCA/000/507/365/GCA_000507365.1_N_americanus_v1
Penicillium roqueforti	/genomes/all/GCA/000/513/255/GCA_000513255.1_PROQFM164_20130607
Pichia kudriavzevii	/genomes/all/GCA/003/054/445/GCA_003054445.1_ASM305444v1
Saccharomyces cerevisiae	/genomes/all/GCA/000/146/045/GCA_000146045.2_R64
Sorghum bicolor	/genomes/all/GCA/000/003/195/GCA_000003195.3_Sorghum_bicolor_NCBIv3
Spinacia oleracea	/genomes/all/GCA/002/007/265/GCA_002007265.1_ASM200726v1

### Sheet: Marker genes
Marker genes used in phylogenetic analysis. The DNGNGWU marker genes in phylosift refer to a suite of single-copy, protein-coding marker genes. All 37 DNGNGWU marker genes were concatenated to construct maximum likelihood phylogenetic tree.
ID	Protein
DNGNGWU00001	ribosomal protein S2 rpsB
DNGNGWU00002	ribosomal protein S10 rpsJ
DNGNGWU00003	ribosomal protein L1 rplA
DNGNGWU00005	translation initiation factor IF-2
DNGNGWU00006	metalloendopeptidase
DNGNGWU00007	ribosomal protein L22
DNGNGWU00009	ribosomal protein L4/L1e rplD
DNGNGWU00010	ribosomal protein L2 rplB
DNGNGWU00011	ribosomal protein S9 rpsI
DNGNGWU00012	ribosomal protein L3 rplC
DNGNGWU00013	phenylalanyl-tRNA synthetase beta subunit
DNGNGWU00014	ribosomal protein L14b/L23e rplN
DNGNGWU00015	ribosomal protein S5
DNGNGWU00016	ribosomal protein S19 rpsS
DNGNGWU00017	ribosomal protein S7
DNGNGWU00018	ribosomal protein L16/L10E rplP
DNGNGWU00019	ribosomal protein S13 rpsM
DNGNGWU00020	phenylalanyl-tRNA synthetase alpha subunit
DNGNGWU00021	ribosomal protein L15
DNGNGWU00022	ribosomal protein L25/L23
DNGNGWU00023	ribosomal protein L6 rplF
DNGNGWU00024	ribosomal protein L11 rplK
DNGNGWU00025	ribosomal protein L5 rplE
DNGNGWU00026	ribosomal protein S12/S23
DNGNGWU00027	ribosomal protein L29
DNGNGWU00028	ribosomal protein S3 rpsC
DNGNGWU00029	ribosomal protein S11 rpsK
DNGNGWU00030	ribosomal protein L10
DNGNGWU00031	ribosomal protein S8
DNGNGWU00032	tRNA pseudouridine synthase B
DNGNGWU00033	ribosomal protein L18P/L5E
DNGNGWU00034	ribosomal protein S15P/S13e
DNGNGWU00035	porphobilinogen deaminase
DNGNGWU00036	ribosomal protein S17
DNGNGWU00037	ribosomal protein L13 rplM
DNGNGWU00039	ribonuclease HII
DNGNGWU00040	ribosomal protein L24
